# Characterization of p38α signaling networks in cancer cells using quantitative proteomics and phosphoproteomics

**DOI:** 10.1101/2022.09.09.507259

**Authors:** Yuzhen Dan, Nevenka Radic, Marina Gay, Adrià Fernández-Torras, Gianluca Arauz, Marta Vilaseca, Patrick Aloy, Begoña Canovas, Angel R. Nebreda

## Abstract

p38α (encoded by *MAPK14*) is a protein kinase that regulates cellular responses to almost all types of environmental and intracellular stresses. Upon activation, p38α phosphorylates many substrates both in the cytoplasm and nucleus, allowing this pathway to regulate a wide variety of cellular processes. While the role of p38α in the stress response has been widely investigated, its implication in cell homeostasis is less understood. To investigate the signaling networks regulated by p38α in normally proliferating cancer cells, we performed quantitative proteomic and phosphoproteomic analyses in breast cancer cells in which this pathway had been either genetically targeted or chemically inhibited. Our study identified with high confidence 35 proteins and 82 phosphoproteins (114 phosphosites) that are modulated by p38α, and highlighted the implication of various protein kinases, including MK2 and mTOR, in the p38α-regulated signaling networks. Moreover, functional analyses revealed an important contribution of p38α to the regulation of cell adhesion, DNA replication and RNA metabolism. Indeed, we provide experimental evidence supporting that p38α negatively regulates cell adhesion, and showed that this p38α function is likely mediated by the modulation of the adaptor protein ArgBP2. Collectively, our results illustrate the complexity of the p38α regulated signaling networks, provide valuable information on p38α-dependent phosphorylation events in cancer cells, and document a mechanism by which p38α can regulate cell adhesion.
