## Supplementary material for "Characterization of p38α signaling networks in cancer cells using quantitative proteomics and phosphoproteomics": Table S3

### Sheet: Down
Downregulated in KO/WT and PH/WT (p<0.05 & FC>1.5)
linked with p38	Gene name	Protein name	log2FC (KO/WT)	log2FC (PH/WT)	p-value (KO/WT)	p-value (PH/WT)	Function	Function
No	Ddx52	Probable ATP-dependent RNA helicase DDX52	-1.91632	-2.34652	0.00378657	0.000831256	rRNA processing,	rRNA processing, target c-myc to supress melonoma proliferation, prostate cancer growth
No	Erc1	ELKS/Rab6-interacting/CAST family member 1	-1.46045	-1.14551	0.00804649	0.0294643	focal adhesion, DNA damage	IKK complex regulatory subunit, promote protrusion by displacing cytoplasmic adhesion components (focal adhesion turnover) (cell migration and invasion). Liprin-α1 and ERC1 control cell edge dynamics by promoting focal adhesion turnover. Wu et al. (2006) demonstrated that ELKS is a critical component of DNA damage-induced IKK activation, acting downstream of cytosolic ATM (607585)-IKK complex for…
Yes	Zwint	ZW10 interactor	-1.43847	-1.3654	0.00472423	0.00661393	Mitosis	required for kinetochore formation and spindle checkpoint activity, promote cell proliferation	ZWINT knockdown cells attenuated spheroid formation ability (numbers and size)	Spheroid colony formation (6-well, Ultro-low attachment plates 1000 cells/well 15 days)	Might be upstream of p38
No	Rpl29	60S ribosomal protein L29	-1.30049	-1.12004	1.77155e-05	7.98615e-05	RNA splicing	catalyze protein synthesis, angiogenesis regulator
No	Ctr9	RNA polymerase-associated protein CTR9 homolog	-1.23427	-0.991712	0.00190106	0.0083278	RNA splicing	The polymerase-associated factor complex (PAFc) component, regulate transcription by RNA polymerase II. Involved in transcriptional regulation of IL6-responsive genes and in JAK-STAT pathway through regulation of STAT3-DNA interaction. (associates with RNA polymerase II and functions in transcriptional regulation and elongation)
No	Myl1;Myl3	Myosin light chain 1/3	-1.17437	-1.1199	0.000502713	0.00074791	Motor protein, mitosis, cell mobility, cardiac muscle contraction	Myosins are a large family of motor proteins that share the common features of ATP hydrolysis (ATPase enzyme activity), actin binding and potential for kinetic energy transduction. Originally isolated from muscle cells, almost all eukaryotic cells are known to contain myosins.
No	Naa10	N-alpha-acetyltransferase 10	-1.10991	-1.03984	0.00130981	0.00214467	mitosis, migration, hif1a degradation	Catalytic subunit of the N-terminal acetyltransferase A (NatA) complex which displays alpha (N-terminal) acetyltransferase activity (PubMed:15496142, PubMed:19826488, PubMed:19420222, PubMed:20145209, PubMed:27708256, PubMed:25489052, PubMed:29754825). Acetylates amino termini that are devoid of initiator methionine (PubMed:19420222). The alpha (N-terminal) acetyltransferase activity may be impor…
Yes	Zfp36l1	Zinc finger protein 36, C3H1 type-like 1	-1.01945	-0.635144	2.40147e-07	4.47989e-05	RNA splicing	Zinc-finger RNA-binding protein that destabilizes several cytoplasmic AU-rich element (ARE)-containing mRNA transcripts by promoting their poly(A) tail removal or deadenylation, and hence provide a mechanism for attenuating protein synthesis
No	Nanp	N-acylneuraminate-9-phosphatase	-1.0031	-0.839633	0.000586361	0.00236343	Phosphatases	Belongs to Phosphatases of the haloacid dehalogenase (HAD) superfamily of hydrolases. HAD phosphatases employ an aspartate residue as a nucleophile in a magnesium-dependent phosphoaspartyl transferase reaction.
No	Dnajc17	DnaJ homolog subfamily C member 17	-0.96311	-0.965915	0.00307093	0.00300871	RNA splicing	a heat shock protein (HSP40) family member, identified in mouse as susceptibility gene for congenital hypothyroidism. DNAJC17 knockout mouse embryos die prior to implantation. DNAJC17 is localized in nuclear speckles and interacts with splicing machinery components
yes	Arpp19	cAMP-regulated phosphoprotein 19	-0.933618	-0.89382	0.0203842	0.0252781	Mitosis	Protein phosphatase inhibitor that specifically inhibits protein phosphatase 2A (PP2A) during mitosis.	DOI: 10.3390/cells9020472
No	Diaph3	Protein diaphanous homolog 3	-0.910321	-0.973428	0.0272787	0.0196219	stabilize microtubules	These proteins remodel the cytoskeleton by nucleating and elongating nonbranched actin filaments, and they can also bind and stabilize microtubules. Overexpression of DRF3-delta-DAD in B16-F1 mouse melanoma cells resulted in dramatic induction of filopodia with club-shaped distal ends.
No	Mcm2	DNA replication licensing factor MCM2	-0.885348	-0.84328	0.00143862	0.00207634	DNA replication	Acts as component of the MCM2-7 complex (MCM complex) which is the putative replicative helicase essential for 'once per cell cycle' DNA replication initiation and elongation in eukaryotic cells.
No	Nop14	Nucleolar protein 14	-0.86979	-1.27578	0.0183948	0.00159787	RNA processing	plays a role in pre-18s rRNA processing and small ribosomal subunit assembly.
No	Smu1	WD40 repeat-containing protein SMU1	-0.865028	-0.849484	0.00558335	0.00627029	RNA splicing	Involved in pre-mRNA splicing as a component of the spliceosome
No	Rbm22	Pre-mRNA-splicing factor RBM22	-0.806033	-0.616565	4.75145e-05	0.000562515	RNA splicing	Involved in the first step of pre-mRNA splicing.
No	Kri1	Protein KRI1 homolog	-0.722924	-0.625164	0.000374685	0.00124599	RNA binding	overlaps with the gene for cysteine endopeptidase AUT-like 4 in a head-to-tail orientation. No reported function. Endonucleolytic cleavage in ITS1 to separate SSU-rRNA from 5.8S rRNA and LSU-rRNA from tricistronic rRNA transcript (SSU-rRNA, 5.8S rRNA, LSU-rRNA)
No	Abcf2	ATP-binding cassette sub-family F member 2	-0.715313	-0.788837	0.0170961	0.00991838	transporters, chemoresistance	a member of the ABC superfamily of transporters. Contributes to chemoresistance
No	Mcm4	DNA replication licensing factor MCM4	-0.711716	-0.712499	0.0239424	0.0238142	DNA replication	Acts as component of the MCM2-7 complex (MCM complex) which is the putative replicative helicase essential for 'once per cell cycle' DNA replication initiation and elongation in eukaryotic cells.
No	Pcyt2	Ethanolamine-phosphate cytidylyltransferase	-0.680463	-0.606725	0.00354465	0.00749343	etherlipid biosynthesis, glutamine starvation	regulates lipid and energy homeostasis. Down-regulation of PCYT2 by phosphoethanolamine (PEtn) accumulation protects cancer cells under glutamine starvation. PCYT2 inhibition triggers PEtn accumulation during glutamine deprivation.
No	Krt14	Keratin, type I cytoskeletal 14	-0.677541	-1.1073	5.3083e-08	1.02973e-10	intermediate filaments	a member of the keratin family, the most diverse group of intermediate filaments.
No	Hspbp1	Hsp70-binding protein 1	-0.634723	-0.820191	2.75678e-07	1.20179e-08	stress response(Protein degradation)	Inhibits HSPA1A chaperone activity by changing the conformation of the ATP-binding domain of HSPA1A and interfering with ATP binding. Interferes with ubiquitination mediated by STUB1 and inhibits chaperone-assisted degradation of immature CFTR
Yes	Dmd	Dystrophin	-0.633474	-0.740957	0.0436838	0.0213384	ECM-actin	Anchors the extracellular matrix to the cytoskeleton via F-actin
No	Ppm1g	Protein phosphatase 1G	-0.59512	-0.598514	0.00037997	0.00036157	phosphatases(RNA splicing)	a member of the PP2C family of Ser/Thr protein phosphatases. PP2C family members are known to be negative regulators of cell stress response pathways. responsible for the dephosphorylation of Pre-mRNA splicing factors
Yes	Cul4b	Cullin-4B	-0.587653	-0.667249	0.0387733	0.0214933	ubiquitin(DNA damage)	E3 ubiquitin-protein ligase, polyubiquitinates CDT1, histone H2A, histone H3 and histone H4 in response to radiation-induced DNA damage. Required for ubiquitination of cyclin E, and consequently, normal G1 cell cycle progression. Regulates the mammalian target-of-rapamycin (mTOR) pathway involved in control of cell growth, size and metabolism.	Consistently, we observed that NF-κB, Akt, Erk and p38 pathways were significantly upregulated in the transgenic mice than in controls.

### Sheet: UP
Upregulated in KO/WT and PH/WT (p<0.05 & FC>1.5)
linked with p38	Gene name	Protein name	log2FC (KO/WT)	log2FC (PH/WT)	p-value (KO/WT)	p-value (PH/WT)	Function	Function
Yes	Vim	Vimentin	1.10503	0.855809	1.01544e-09	2.56441e-08	filaments, adhesion, migration	class-III intermediate filaments found in various non-epithelial cells, especially mesenchymal cells.responsible for maintaining cell shape and integrity of the cytoplasm, and stabilizing cytoskeletal. Intermediate filaments, along with microtubules and actin microfilaments, make up the cytoskeleton. interactions. This protein is involved in neuritogenesis and cholesterol transport and functions …
No	Fam167a	Protein FAM167A	1.01134	0.714399	0.000741564	0.00877732	systemic sclerosis	This protein is a substrate for protein kinase C (PKC) phosphorylation and recruits polymerase I and transcript release factor (PTRF) to caveolae. Removal of this protein causes caveolae loss and its over-expression results in caveolae deformation and membrane tubulation
upstream of p38 to induce apoptosis	Sdpr	Serum deprivation-response protein	0.993576	1.31861	1.13009e-07	3.36048e-09	caveolar biogenesis and morphology	a calcium-independent phospholipid-binding protein whose expression increases in serum-starved cells. Regulates caveolar biogenesis and morphology. This protein is a substrate for protein kinase C (PKC) phosphorylation and recruits polymerase I and transcript release factor (PTRF) to caveolae. Removal of this protein causes caveolae loss and its over-expression results in caveolae deformation and…
No	Sorbs2	Sorbin and SH3 domain-containing protein 2	0.876955	1.04494	2.26998e-09	2.37564e-10	adhesion and migration	encodes the sorbin and SH3 domain containing 2 protein. It has three C-terminal SH3 domains and an N-terminal sorbin homology (SoHo) domain that interacts with lipid raft proteins. The subcellular localization of this protein in epithelial and cardiac muscle cells suggests that it functions as an adapter protein to assemble signaling complexes in stress fibers, and that it is a potential link bet…
No	Ckb	Creatine kinase B-type	0.793418	1.10381	0.00296187	0.00020336	energy transduction	Involved in energy homeostasis. Reversibly catalyzes the transfer of phosphate between ATP and various phosphogens
No	Dlst	Dihydrolipoamide S-Succinyltransferase	0.760104	1.07395	0.00776268	0.000637167	energy production, 2-oxoglutarate to succinyl-CoA and CO(2) conversion	Dihydrolipoamide succinyltransferase (E2) component of the 2-oxoglutarate dehydrogenase complex. Catalyzes the overall conversion of 2-oxoglutarate to succinyl-CoA and CO(2). Is mainly active in the mitochondrion.
Yes	Ctsa	Lysosomal protective protein	0.636137	1.13795	0.000277771	6.47563e-07	ysosomal proteases	Protective protein appears to be essential for both the activity of beta-galactosidase and neuraminidase, it associates with these enzymes and exerts a protective function necessary for their stability and activity. This protein is also a carboxypeptidase and can deamidate tachykinins. Cathepsins are a group of lysosomal proteases that have a key role in cellular protein turnover. The term cathep…	CTSA gene-knockdown prostate cancer cell lines showed a substantial decrease in migration and invasion, as well as a decrease in the marker genes that promote epithelial mesenchymal transition. Such phenotypic changes in prostate cancer cell lines through CTSA gene suppression were found to be mainly caused by reduced p38 MAPK protein phosphorylation (EMT)
No	Ptgr1	Prostaglandin reductase 1	0.619819	0.653788	1.47719e-06	7.9967e-07	NAD(P)H-dependent oxidoreductase	NAD(P)H-dependent oxidoreductase involved in metabolic inactivation of pro- and anti-inflammatory eicosanoids: prostaglandins (PG), leukotrienes (LT) and lipoxins (LX) (PubMed:25619643). Catalyzes with high efficiency the reduction of the 13,14 double bond of 15-oxoPGs, including 15-oxo-PGE1, 15-oxo-PGE2, 15-oxo-PGF1-alpha and 15-oxo-PGF2-alpha (PubMed:25619643). Catalyzes with lower efficiency t…
Yes	Hmga2	High mobility group protein HMGI-C	0.606099	0.707945	3.2105e-08	4.59943e-09	cell cycle	belongs to the non-histone chromosomal high mobility group (HMG) protein family. HMG proteins function as architectural factors and are essential components of the enhancesome. Functions as a transcriptional regulator. Functions in cell cycle regulation through CCNA2. Plays an important role in chromosome condensation during the meiotic G2/M transition of spermatocytes. Plays a role in postnatal …	knockdown of HMGA2 inhibited high AGEs-induced generation of reactive oxygen species (ROS) and the activation of p38 MAPK.
Yes	Psap	Prosaposin	0.599095	1.10294	1.87719e-05	1.59132e-08	ysosomal degradation of sphingolipids	Saposins are specific low-molecular mass non-enzymic proteins, they participate in the lysosomal degradation of sphingolipids, which takes place by the sequential action of specific hydrolases	prosaposin aids survival of PC-12 cells from oxidative stress not only by reducing the phosphorylation levels of JNK and p38, but also by regulating the c-Jun/AP-1 pathway. Investigation of the mitogen-activated protein (MAP) kinase signal pathway showed the inversely synchronous correlation of phosphorylated ERK1/2 with myofibre PS and the synchronous correlation of phosphorylated p-38 with myof…
