## Supplementary material for "Characterization of p38α signaling networks in cancer cells using quantitative proteomics and phosphoproteomics": Table S4

### Sheet: Common Down
AC_Mice	Gene_Mice	Gene_psite_Mice	AC_psite_Mice	Human_Ortholog	Known Kinases_psites	Konwn kinase_protein	Protein_names	Protein_functions	Sequence.window	Functional_Score	log2 foldchange_KO/WT	log2 foldchange_PH/WT	log2 foldchange_KO/PH	P.Value_KO/WT	P.Value_PH/WT	P.Value_KO/PH
Q9R049	Amfr	Amfr_T617	Q9R049_T617	Q9UKV5_T617	unknown	CDK5	E3 ubiquitin-protein ligase AMFR	E3 ubiquitin-protein ligase, Mediates tumor invasion and metastasis as a receptor for the GPI/autocrine motility factor.	SEDDGASERLLPSEGTSSDPVTLRRRMLAAA		-1.74298	-1.46464	-0.278341	0.00794637	0.0214449	0.633947
		Amfr_S618	Q9R049_S618	Q9UKV5_S618	unknown				EDDGASERLLPSEGTSSDPVTLRRRMLAAAA		-1.5892	-1.44973	-0.139474	0.0165367	0.0265521	0.816818
		Amfr_S619	Q9R049_S619	Q9UKV5_S619	unknown				DDGASERLLPSEGTSSDPVTLRRRMLAAAAE		-1.75974	-1.86423	0.104492	0.00251163	0.00160847	0.833781
Q8R0W0	Eppk1	Eppk1_S2705	Q8R0W0_S2705	P58107_S2718	unknown	unknown	Epiplakin	Organization of cytoskeletal architecture	ERLSKVSFPGLRRQVSASELCTSGILDRDTM	0.345323	-0.62941	-0.711709	0.0822994	0.00621116	0.00262214	0.685089
Q8BRM2	Gorab	Gorab_S82	Q8BRM2_S82	Q5T7V8_S107	unknown	unknown	RAB6-interacting golgin	A member of the golgin family, localized to the Golgi, mitosis	SAPKQRANSQKPRSPSPVAPSPLTPTSSSGD		-0.591835	-0.752562	0.160726	0.000419227	3.82e-05	0.244089
P97825	Hn1	Hn1_S87	P97825_S87	Q9UK76_S87	unknown	unknown	Hematological and neurological expressed 1 protein;Hematological and neurological expressed 1 protein, N-terminally processed	Negatively regulates AKT-mediated GSK3B signaling, cell cycle, cell adheison	GGREDSESPGTQRSNSSEASSGDFLDLKGEG		-1.6005	-2.36176	0.761258	2.18e-10	6.65e-13	4.84e-06
P14602	Hspb1	Hspb1_S13	P14602_S13	P04792_G13	unknown	P38A, MK2, MK3, Akt1, P70S6KB, PRKD1, PKACA, PKG1 iso2	Heat shock protein beta-1	Stress resistance, actin organization	___MTERRVPFSLLRSPSWEPFRDWYPAHSR		-1.51868	-2.01757	0.498883	1.6e-08	2.83e-10	0.00323839
		Hspb1_S15	P14602_S15	P04792_S15	MK2				_MTERRVPFSLLRSPSWEPFRDWYPAHSRLF	0.876009	-1.76274	-2.45635	0.693608	7.84e-09	6.63e-11	0.000493349
Q6ZQ58	Larp1	Larp1_S1032	Q6ZQ58_S1032	Q6PKG0-3_S979	unknown	mTOR, CDK2	La-related protein 1	Regulates the translation of specific target mRNA species downstream of the mTORC1 complex	PVVAGGSGEGRKRCPSQSSSRPATGISQPPT	0.696105	-0.736831	-1.21441	0.477583	3.7e-05	8.25e-08	0.00207631
		Larp1_S743	Q6ZQ58_S743	Q6PKG0_S766	mTOR				ANKLFGAPEPSTIARSLPTTVPESPNYRNAR	0.364768	-0.766098	-0.864291	0.0981931	5.61e-05	1.5e-05	0.493719
		Larp1_S751	Q6ZQ58_S751	Q6PKG0_S774	CDK2				EPSTIARSLPTTVPESPNYRNARTPRTPRTP	0.438685	-0.60453	-0.88453	0.28	0.00190394	5.78e-05	0.104078
Q9QZQ1	Mllt4	Mllt4_S1083	Q9QZQ1_S1083	P55196_S1083	unknown	Bcr, CDK2	Afadin	Cell-cell adherens junctions	GLSQERAAELMTRTSSVVTLEVAKQGAIYHG	0.370549	-0.881369	-1.28294	0.401575	0.00400339	0.00016905	0.144599
Q8K4J6	Mkl1	Mkl1_S492	Q8K4J6_S492	Q969V6_S454	ERK1/2	P38A, MK2, CDK2, ERK1/2,	MKL/myocardin-like protein 1	Transcription coactivator that associates with the serum response factor (SRF) transcription factor to control expression of genes regulating the cytoskeleton during development, morphogenesis and cell migration	NGMVKFGSTGSTPPVSPTPSERSLLSTGDEN		-0.797449	-1.38432	0.586867	1.37e-05	1.2e-08	0.000329172
Q6PDM1	Msl1	Msl1_S207	Q6PDM1_S207	Q68DK7_S205	unknown	unknown	Male-specific lethal 1 homolog	Responsible for the majority of histone H4 acetylation at 'Lys-16' (H4K16ac)	GTLAASEGRWKSIRKSPLGGGGGSGASSQAA	0.515849	-0.735718	-0.734079	-0.00163838	0.00855948	0.00867878	0.994745
P46935	Nedd4	Nedd4_S309	P46935_S309	P46934_S670	unknown	unknown	E3 ubiquitin-protein ligase NEDD4	E3 ubiquitin-protein ligase	MQLQAQRAFTTRRQISEDVDGPDNRESPENW	0.420539	-2.05849	-2.26766	0.20917	1.07e-08	2.74e-09	0.285595
P19426	Nelfe	Nelfe_S115	P19426_S115	P18615_S115	MK2	MK2, AurB	Negative elongation factor E	negatively regulates the elongation of transcription	EKGPVPTFQPFQRSMSADEDLQEPSRRPQRK		-1.16289	-1.44921	0.286322	8.64e-07	4.83e-08	0.0724486
Q3TZX8	Nol9	Nol9_S88	Q3TZX8_S88	Q5SY16_N79	unknown	unknown	Polynucleotide 5'-hydroxyl-kinase NOL9	rRNA processing	AVKCKLRARSRPAPRSPPTPSVPPAPCTASA	0.438107	-0.888807	-1.38992	0.501118	0.0211356	0.00105929	0.16823
Q9D6Z1	Nop56	Nop56_T546	Q9D6Z1_T546	O00567_G555	unknown	unknown	Nucleolar protein 56	Pre-rRNA processing, 60S ribosomal subunit biogenesis	KEEVASEPEEAASPTTPKKKRKFSEEPEVAA		-0.618862	-1.36259	0.743731	0.032081	9.81e-05	0.0123384
Q5BL07	Pex1	Pex1_S1182	Q5BL07_S1182	O43933_S1181	unknown	unknown	Peroxisome biogenesis factor 1	Plays roles in the import of proteins into peroxisomes and peroxisome biogenesis	GKDPLFTQHPVFRTPSQEGCQDLTQEQRDQL	0.511657	-0.697495	-0.896171	0.198676	0.00170777	0.000187494	0.298155
Q922D4	Ppp6r3	Ppp6r3_S550	Q922D4_S550	Q5H9R7_S579	unknown	unknown	Serine/threonine-protein phosphatase 6 regulatory subunit 3	Regulatory subunit of protein phosphatase 6, maintaining immune self-tolerance	FNDEKFADQDDIGNVSFDRVSDINFTLNTNE		-0.706338	-0.594872	-0.111466	0.000786528	0.00307912	0.521918
Q9CQT2	Rbm7	Rbm7_S136	Q9CQT2_S136	Q9Y580_S136	MK2	MK2	RNA-binding protein 7	Exosome degradation, DNA damage response	VGNVSPTAQMVQRSFSSPEDYQRQAVMNSVF	0.785739	-1.14383	-1.45978	0.31595	0.00434285	0.00063909	0.371423
P35601	Rfc1	Rfc1_S244	P35601_S244	P35251_T245	unknown	CDK1	Replication factor C subunit 1	DNA replication/repair	ALLDEEPKIKKARKDSEEGEESFSSVQDDLS		-0.72681	-0.712626	-0.014184	1.6e-05	1.99e-05	0.906235
Q8BTI8	Srrm2	Srrm2_S1340	Q8BTI8_S1340	Q9UQ35_S1384	unknown	mTOR, CDK1, Chk1	Serine/arginine repetitive matrix protein 2	Pre-mRNA splicing as component of the spliceosome	SVDMKEQSRSSRRSSSELSPEVVEKVGLFSS	0.223008	-0.667977	-0.804729	0.136753	0.00323888	0.000736946	0.487671
Q8K4L3	Svil	Svil_S220	Q8K4L3_S220	O95425_S238	PLK1	PLK1	Supervillin	Cell spreading, focal adhesion	LGEDGSSAFFSERSISFPEVPRSPKQIPSSP	0.246285	-1.03933	-1.49328	0.453949	0.00502984	0.000263479	0.17399
Q9JKB3	Ybx3	Ybx3_S52	Q9JKB3_S52	P16989_N55	unknown	Chk1	Y-box-binding protein 3	Repressor, translation repression, cellular hyperosmotic response; cellular response to tumor necrosis factor; and negative regulation of programmed cell death	SGAPQAPAPAALLAGSPGGDAAPGPAPASSA		-0.58652	-0.758629	0.172109	0.000361648	2.66e-05	0.202867
Q8BH50	8030462N17Rik	8030462N17Rik_S66	Q8BH50_S66	Q96B23_S66	unknown	unknown	Uncharacterized protein C18orf25 homolog	Enable ubiquitin protein ligase activity	VLSSMPCLLMELRRDSSESQLASTESDKPTT	0.543932	-0.602361	-0.735927	0.133566	0.0468189	0.0181985	0.638853

### Sheet: Common Up
AC_Mice	Gene_Mice	Gene_psite_Mice	AC_psite_Mice	Human_Ortholog	Known Kinases_psites	Konwn kinase_protein	Protein_names	Protein_functions	Sequence.window	Functional_Score	log2 foldchange_KO/WT	log2 foldchange_PH/WT	log2 foldchange_KO/PH	P.Value_KO/WT	P.Value_PH/WT	P.Value_KO/PH
Q8R2R3	Aagab	Aagab_S211	Q8R2R3_S211	Q6PD74_L210	unknown	unknown	Alpha- and gamma-adaptin-binding protein p34	Endocytic recycling	RVASAESCHSEQQEPSPTAERTESLPGHHSG		1.5151	1.7218	-0.206699	2.69e-10	4.13e-11	0.0730321
Q922M7	AI597479	AI597479_S193	Q922M7_S193	Q9BVC5_S193	unknown	unknown	Ashwin	Part of tRNA-splicing ligase complex; embryonic morphogenesis	MNRKSPSGPVKSPPLSPVGTTPVKLKRAAPK	0.484634	0.703428	0.695772	0.00765635	2.42e-05	2.72e-05	0.949517
Q8R4H2	Arhgef12	Arhgef12_S1176	Q8R4H2_S1176	Q9NZN5_S1176	unknown	unknown	Rho guanine nucleotide exchange factor 12	Regulation of GTPase activity	KLKVEHHDLSVAGLQSPDRVLGLESPLISSK	0.321116	0.750023	0.883358	-0.133335	0.00206783	0.000530754	0.521735
Q91XV3	Basp1	Basp1_T36	Q91XV3_T36	P80723_T36	unknown	unknown	Brain acid soluble protein 1	Transcription corepressor	DKDKKAEGAGTEEEGTPKESEPQAAADATEV	0.586232	2.04032	2.64151	-0.601188	0.000158836	9.97e-06	0.165497
O08539	Bin1	Bin1_S296	O08539_S296	O00499_S296	unknown	CDK2, CDK5	Myc box-dependent-interacting protein 1	Membrane shaping and remodeling; endocytosis; MYC activity	VKAQPSDNAPEKGNKSPSPPPDGSPAATPEI	0.544321	0.633928	0.715329	-0.0814002	1.7e-06	3.69e-07	0.355755
		Bin1_S304	O08539_S304	O00499_S303	unknown				APEKGNKSPSPPPDGSPAATPEIRVNHEPEP	0.501048	0.724221	0.618762	0.105458	1.35e-06	8.99e-06	0.288318
		Bin1_S332	O08539_S332	O00499_S331	unknown				PEPASGASPGATIPKSPSQLRKGPPVPPPPK	0.749558	0.691769	0.717204	-0.0254358	0.000670022	0.000486609	0.878421
P51125	Cast	Cast_S219	P51125_S219	P20810_V138	unknown	CK2A1	Calpastatin	Protease inhibitor; Thiol protease inhibitor	KVVGKKKEQKPFTPASPVQSTPSKPSDKSGM		1.1898	0.829565	0.360233	1.01e-08	1.21e-06	0.00456501
Q6AW69	Cgnl1	Cgnl1_S199	Q6AW69_S199	Q0VF96_S198	unknown	unknown	Cingulin-like protein 1	Anchoring the apical junctional complex, especially tight junctions, to actin-based cytoskeletons	TNCKKSRNCFPKSYGSQPNSPTSEDLAKTNM	0.324027	1.1885	1.09263	0.0958688	5.34e-09	1.72e-08	0.370363
		Cgnl1_S203	Q6AW69_S203	Q0VF96_S202	unknown				KSRNCFPKSYGSQPNSPTSEDLAKTNMTAIR	0.307723	1.1434	1.08744	0.0559576	2.7e-08	5.35e-08	0.625478
		Cgnl1_S257	Q6AW69_S257	Q0VF96_P256	unknown				AKEGVGEETLSPRRKSPTAPSPQAYSETKKN		0.974478	0.696919	0.277558	4.22e-08	3.17e-06	0.0129365
		Cgnl1_S602	Q6AW69_S602	Q0VF96_S605	unknown				SRAAGSAQGSNQAPNSPSEGNSLLDQKNKLI		1.53436	1.5307	0.00365869	9.36e-12	9.7e-12	0.966886
Q91W50	Csde1	Csde1_S123	Q91W50_S123	O75534_S123	unknown	unknown	Cold shock domain-containing protein E1	Translationally coupled mRNA turnover	VPHNLESKSPAAPGQSPTGSVCYERNGEVFY	0.383939	1.14565	1.14229	0.00336772	2.62e-05	2.7e-05	0.986455
Q99LJ0	Cttnbp2nl	Cttnbp2nl_S522	Q99LJ0_S522	Q9P2B4_S523	unknown	CDK2	CTTNBP2 N-terminal-like protein	Regulates lamellipodial actin dynamics in a CTTN-dependent manner. , Enables protein phosphatase 2A binding activity. Acts upstream of or within negative regulation of transmembrane transport; negative regulation of transporter activity; and protein dephosphorylation. Located in actin cytoskeleton.	QVLSRFTNQGPIKPVSPNSSPFGTDYRNLAS	0.534961	1.25363	0.703504	0.550125	3.96e-08	4.77e-05	0.000531408
Q8BGD9	Eif4b	Eif4b_S504	Q8BGD9_S504	P23588_S504	unknown	MELK, p70S6K, p90RSK, TAK1	Eukaryotic translation initiation factor 4B	Translational initiation; binding mRNA to ribosomes	SNPPARSQSSDTEQPSPTSGGGKVAAVQPPE	0.546418	1.05595	0.831217	0.224729	0.00122394	0.00703338	0.414586
P42567	Eps15	Eps15_S324	P42567_S324	P42566_S324	unknown	P38A	Epidermal growth factor receptor substrate 15	Endocytic recycling; cell growth regulation	PPSDRSSLQKNITGSSPVADFSAIKELDTLN	0.409796	1.23135	0.809605	0.421744	1.4e-05	0.000911515	0.0498637
Q8K2H3	Fam13b	Fam13b_S437	Q8K2H3_S437	Q9NYF5_S501	unknown	unknown	Protein FAM13B	GTPase activator	FKSWQEDCESGEAQLSPQAARMTHHPLGEDC		0.593605	1.40181	-0.808208	0.000154993	3.92e-09	5.37e-06
Q6P6L0	Filip1l	Filip1l_S789	Q6P6L0_S789	Q4L180_S791	unknown	unknown	Filamin A-interacting protein 1-like	A regulator of the antiangiogenic activity; overexpression in endothelial cells leading to inhibition of cell proliferation and migration and an increase in apoptosis.	HFSKSLRPSLNGRRISDPQVFSKEVQTEAAD	0.540294	0.68551	0.59341	0.0920999	0.00441986	0.011159	0.661375
Q9CWY4	Gemin7	Gemin7_S3	Q9CWY4_S3	Q9H840_T3	unknown	unknown	Gem-associated protein 7	Pre-mRNA splicing	_____________MQSPLTIPVPVPVLRLPR	0.248715	1.26848	1.31032	-0.041836	7.61e-05	5.42e-05	0.86321
Q68FF6	Git1	Git1_S371	Q68FF6_S371	Q9Y2X7_S371	unknown	FAK, PAK1, PRKD3, Src	ARF GTPase-activating protein GIT1	GTPase-activating protein, vesicle trafficking; adhesion and cytoskeletal organization	ILSEAKRRQQGKSLSSPTDNLELSARSQSEL	0.59815	1.0037	0.71106	0.292637	0.00470098	0.0333438	0.351531
Q8VCE2	Gpn1	Gpn1_S314	Q8VCE2_S314	Q9HCN4_S314	unknown	unknown	GPN-loop GTPase 1	Small GTPase required for proper nuclear import of RNA polymerase II; DNA repair	MGSVALDPEAGKGNASPVLDPSDLILTRGTL	0.472515	1.28578	1.16282	0.122957	4.15e-09	1.69e-08	0.28246
Q6PGH2	Hn1l	Hn1l_S97	Q6PGH2_S97	Q9H910_S97	CDK2	CDK2	Hematological and neurological expressed 1-like protein	NAADP action, tumorigenesis and tumour invasion,	QRLNPPGGKTSDIFGSPVTATAPLAHPNKPK		0.974447	0.995146	-0.0206997	8.5e-07	6.51e-07	0.869963
Q6PCQ0	Iqce	Iqce_S387	Q6PCQ0_S387	Q6IPM2_N387	unknown	unknown	IQ domain-containing protein E	limb morphogenesis, positively regulates ciliary Hedgehog (Hh) signaling	SPSNISVQKQPKGDQSPEDLPKVAPCEEQEH		1.53264	1.37096	0.161687	4.73e-07	1.92e-06	0.399918
P05627	Jun	Jun_S63	P05627_S63	P05412_S63	CDK3, ERK1/2/7, JNK1/2, PBK, PLK3, VRK1, PRKD1, VRK1	Abl, CDK3, CK2A1, ERK1/2/7, JNK1/2, PAK2, PBK, PLK3, VRK1, GSK3B, PRKD1	Transcription factor AP-1	Oncoprotein; transcription factor	SLKPHLRAKNSDLLTSPDVGLLKLASPELER	0.971427	0.639077	0.753321	-0.114245	0.00590902	0.00180043	0.577332
Q3U0V1	Khsrp	Khsrp_S182	Q3U0V1_S182	Q92945_S181	unknown	P38A, Akt1/2, ATM, Src	Far upstream element-binding protein 2	mRNA processing, mRNA splicing, mRNA transport, Transcription, Transcription regulation, Transport, mRNA trafficking, degradation of inherently unstable mRNAs that contain AU-rich elements (AREs) in their 3'-UTR, possibly by recruiting degradation machinery to ARE-containing mRNAs.	QINKIQQDSGCKVQISPDSGGLPERSVSLTG	0.912745	1.6519	1.10938	0.542513	5.54e-11	1.66e-08	0.000103413
Q8K2Q9	Kiaa1598	Kiaa1598_S494	Q8K2Q9_S494	A0MZ66_S494	unknown	unknown	Shootin-1	Cdc42 protein signal transduction; cell motility; endoplasmic reticulum polarization; Ras protein signal transduction; cell polarity; substrate-dependent cell migration, cell extension	RILRRRKLTAEADSSSPTGILATSESKSMPV	0.529807	1.29373	0.834493	0.459234	0.000290483	0.00881134	0.11969
P57016	Lad1	Lad1_S240	P57016_S240	O00515_S242	unknown	unknown	Ladinin-1	Anchoring filament protein, Extracellular matrix, actin cytoskeleton; basement membrane	SPEKLVPEKTSVTEKSPVPEKTLVSLKTAAP		1.09766	0.588929	0.508734	4.06e-07	0.000422053	0.00147858
		Lad1_S367	P57016_S367	O00515_S356	unknown				LQVKIPSKDEDADTPSPTLLTYSSSLKRSSP	0.453901	0.937606	1.02637	-0.0887638	5e-08	1.45e-08	0.371214
Q9ERG0	Lima1	Lima1_S360	Q9ERG0_S360	Q9UHB6_S362	ERK1	ERK1	LIM domain and actin-binding protein 1	Actin cytoskeleton regulation and dynamics, cholesterol homeostasis	QVKSEAQQPMHPKPLSPDARTSSLPESSPSK	0.534776	0.651986	0.712281	-0.0602945	0.000729849	0.000329889	0.703789
Q8VED9	Lgalsl	Lgalsl_S25	Q8VED9_S25	Q3ZCW2_S25	unknown	unknown	Galectin-related protein	Carbohydrate binding	AVVKLDDGHLNNSLGSPVQADVYFPRLIVPF		1.19445	1.04647	0.147972	3.38e-08	1.99e-07	0.233289
Q3UZ39	Lrrfip1	Lrrfip1_S649	Q3UZ39_S649	Q32MZ4_G688	unknown	unknown	Leucine-rich repeat flightless-interacting protein 1	Transcriptional repressor, may regulate expression of TNF, EGFR and PDGFA	EDGPTEGPTDILDQNSPQCEDREISPVGEKG	0.434048	1.30254	1.07944	0.223099	1.47e-09	2.05e-08	0.0479834
Q9QZQ8	H2afy	H2afy_T178	Q9QZQ8_T178	O75367_T178	unknown	unknown	Core histone macro-H2A.1	Transcription repressor, cell cycle	GEVSKAASADSTTEGTPTDGFTVLSTKSLFL	0.555812	0.727236	2.30809	-1.58086	0.000252435	1.14e-10	2.5e-08
Q9QXZ0	Macf1	Macf1_S5547	Q9QXZ0_S5547	Q9UPN3_S5588	unknown	GSK3B, CDK2	Microtubule-actin cross-linking factor 1	Cell adhesion; cell migration; actin and microtubule arrangement and stabilization	ELTGWLREAEEELAASGGQSPTGEQIPQFQQ	0.184416	1.01449	1.13205	-0.117562	0.00338769	0.00146956	0.694672
Q9QY06	Myo9b	Myo9b_S1371	Q9QY06_S1371	Q13459_S1405	unknown	unknown	Unconventional myosin-IXb	RHOA GTPase activator; actin filament-based movement; cell migration	KKKSGDPSAGPDAGLSPGSQGDSKSAFKRLF	0.418265	0.813222	0.694764	0.118458	0.00223748	0.00678398	0.602524
P14873	Map1b	Map1b_S1788	P14873_S1788	P46821_S1792	unknown	unknown	Microtubule-associated protein 1B	Cell junction; cytoskeletal	KLSPKSDISPLTPRESSPLYSPGFSDSTSAA	0.36252	0.616128	0.656784	-0.0406567	6.51e-06	3.04e-06	0.667734
		Map1b_S1793	P14873_S1793	P46821_S1797	unknown				SDISPLTPRESSPLYSPGFSDSTSAAKETAA	0.465465	0.599971	0.681968	-0.0819978	0.000346257	9.96e-05	0.542922
P27546	Map4	Map4_S345	P27546_S345	P27816_S358	unknown	P38A, CDK1, TTK, Chk1	Microtubule-associated protein 4	Microtubule assembly; mitotic spindle organization	APPMEEEIVPGNDTTSPKETETTLPIKMDLA		1.16989	0.665741	0.504147	0.000135872	0.011682	0.0465345
		Map4_S475	P27546_S475	P27816_S507	unknown				TAPPTETNLGMAKDMSPLPESEVTLGKDVVI	0.34935	1.71524	0.939177	0.776065	4.38e-10	1.57e-06	1.51e-05
P26645	Marcks	Marcks_S112	P26645_S112	P29966_G117	unknown	PKCA, ERK1/2, JNK1/2, PKACA, ROCK1	Myristoylated alanine-rich C-kinase substrate	Actin cytoskeleton; cell motility; phagocytosis; membrane trafficking and mitogenesis	GAADKEAAEAEPAEPSSPAAEAEGASASSTS		0.859783	1.39919	-0.539411	0.00424762	5.93e-05	0.0526511
		Marcks_S113	P26645_S113	P29966_S118	unknown				AADKEAAEAEPAEPSSPAAEAEGASASSTSS	0.558059	1.24864	1.48224	-0.233602	3.32e-07	3.39e-08	0.134794
		Marcks_S138	P26645_S138	P29966_S145	unknown				ASSTSSPKAEDGAAPSPSSETPKKKKKRFSF	0.48109	0.982842	0.793393	0.18945	7.95e-08	1.28e-06	0.0893903
P23804	Mdm2	Mdm2_S163	P23804_S163	Q00987_S166	MK2, Akt1, CDK9, Pim1, CK1D, DAPK3, PKM, SGK1/2/3	Abl, Akt1, ATM, ATR, CDK9, CK1D, MK2, PAK6, Pim1, PLK1, CK2A1, DAPK3, PKM, SGK1/2/3, Src	E3 ubiquitin-protein ligase Mdm2	DNA damage; E3 ubiquitin-protein ligase for ubiquitination of p53/TP53	DLISRLSTSSRRRSISETEENTDELPGERHR	0.99524	0.894341	1.05447	-0.160127	1.36e-05	1.93e-06	0.282092
O55123	Mmp10	Mmp10_S132	O55123_S132	P09238_S131	unknown	unknown	Stromelysin-2	Collagen catabolism; extracellular matrix disassembly; proteolysis	RIVNYTPDLPRQSVDSAIEKALKVWEEVTPL		1.01432	1.06262	-0.0483024	8.99e-09	4.68e-09	0.60718
Q8CFI0	Nedd4l	Nedd4l_T331	Q8CFI0_T331	Q96PU5_T302	unknown	AMPKA1, AMPKB1, AMPKG2, SGK1, PKACA	E3 ubiquitin-protein ligase NEDD4-like	E3 ubiquitin-protein ligase; ion transmembrane transport; endocytosis; membrane polary, negative regulation of transcription by RNA polymerase II;	LSLALPPPPASPVSRTSPQELSEEVSRRLQI	0.23585	0.888895	0.736459	0.152436	0.00209646	0.00781858	0.537091
		Nedd4l_S332	Q8CFI0_S332	Q96PU5_S303	unknown				SLALPPPPASPVSRTSPQELSEEVSRRLQIT	0.429961	0.871136	1.01209	-0.140957	0.00400695	0.0012832	0.593228
Q6P5H2	Nes	Nes_S688	Q6P5H2_S688	P48681_gap	unknown	unknown	Nestin	Cell projection morphogenesis; cell division	MLERLVEKEDQRFPRSPEEDQQAFRPLEKEN	0.285748	1.18357	0.715166	0.468409	3.12e-08	1.75e-05	0.00111188
		Nes_S731	Q6P5H2_S731	P48681_S680	unknown				VLERLIEKERQESLKSPEEEDQQAFRLLEKE		1.21295	0.652997	0.55995	1.29e-08	3.09e-05	0.000153062
		Nes_S813	Q6P5H2_S813	P48681_gap	unknown				EEAEDQVLERLVEKESQESLKSPEEEDQRTG		0.717009	0.661402	0.0556069	0.0155474	0.0237759	0.835976
		Nes_S819	Q6P5H2_S819	P48681_T724	unknown				VLERLVEKESQESLKSPEEEDQRTGKPLEKE		0.925014	0.614874	0.31014	0.00353269	0.0369887	0.267368
		Nes_S894	Q6P5H2_S894	P48681_gap	unknown				VSQVSLESLEKENVQSPRYLEEDDHMIKSLL		1.06378	0.799687	0.264089	5.74e-06	0.000130142	0.116101
Q8R4R6	Nup35	Nup35_S258	Q8R4R6_S258	Q8NFH5_S259	unknown	unknown	Nucleoporin NUP53	A component of the nuclear pore complex; mRNA/tRNA export from nucleus; protein sumoylation; regulation of gene silencing by miRNA; regulation of glycolytic process	IDKNVMENSDRGVLSSPSLAFTTPIRTLGTP	0.5719	0.754234	0.814687	-0.060453	0.000434093	0.000210859	0.726681
B2RUR8	Otud7b	Otud7b_S680	B2RUR8_S680	Q6GQQ9_P679	unknown	unknown	OTU domain-containing protein 7B	Deubiquitination, ngative regulator of the non-canonical NF-kappa-B pathway	AKKPEPDGGEDQPSDSPAEPKAMAFSTAYPG		0.745456	0.592061	0.153395	0.00150075	0.00780174	0.441217
Q99JB8	Pacsin3	Pacsin3_S319	Q99JB8_S319	Q9UKS6_S319	unknown	unknown	Protein kinase C and casein kinase II substrate protein 3	Endocytosis; regulating internalization of plasma membrane proteins	LDTQRAISRKEKGGRSPDEVTLTSIVPTRDG	0.510235	1.40405	1.25042	0.153632	3.54e-05	0.000118932	0.541281
O88643	Pak1	Pak1_S223	O88643_S223	Q13153_S223	CK2A1	CDK19, CK2A1, JAK2, LKB1, MLK3, PAK1, EtK, PDK1, PKG1 iso2	Serine/threonine-protein kinase PAK 1	cytoskeleton dynamics; cell adhesion; migration; proliferation; apoptosis; mitosis; vesicle-mediated transport processes	PLPVTPTRDVATSPISPTENNTTPPDALTRN	0.722584	1.55407	1.98873	-0.434651	2.59e-08	8.06e-10	0.0116825
		Pak1_T225	O88643_T225	Q13153_T225	unknown				PVTPTRDVATSPISPTENNTTPPDALTRNTE	0.416419	0.79597	1.21842	-0.422446	0.0115549	0.000493592	0.149043
Q9DBR7	Ppp1r12a	Ppp1r12a_S299	Q9DBR7_S299	O14974_S299	unknown	NuaK1, ROCK1/2, PKCT, RAF1	Protein phosphatase 1 regulatory subunit 12A	Key regulator of protein phosphatase 1C (PPP1C); mediating binding to myosin	QKKQTLLHSEKRDKKSPLIESTANMENNQPQ	0.471546	0.603597	0.906875	-0.303278	1.88e-05	1.25e-07	0.00800161
Q7TPM1	Prrc2b	Prrc2b_S226	Q7TPM1_S226	Q5JSZ5_S226	unknown	Chk1	Protein PRRC2B	Unclear	EGGGRNIISAASLSASPTELGSRNASGADGA		1.38164	0.776629	0.605015	1.67e-09	3.54e-06	5.96e-05
		Prrc2b_S793	Q7TPM1_S793	Q5JSZ5_S776	unknown				HPKSADTLAMGMHVRSPDEALPGGLGSHSPY		0.970614	0.828538	0.142076	6.43e-06	3.84e-05	0.346056
Q3TXS7	Psmd1	Psmd1_T273	Q3TXS7_T273	Q99460_T273	P38A	P38A	26S proteasome non-ATPase regulatory subunit 1	Component of the 26S proteasome, a multiprotein complex involved in the ATP-dependent degradation of ubiquitinated proteins. This complex plays a key role in the maintenance of protein homeostasis by removing misfolded or damaged proteins, which could impair cellular functions, and by removing proteins whose functions are no longer required. Therefore, the proteasome participates in numerous cell…	QQFLSSVIQNLRTVGTPIASVPGSTNTGTVP	0.371584	0.842846	1.22227	-0.37942	0.00313545	0.000125125	0.136443
		Psmd1_T311	Q3TXS7_T311	Q99460_T311	unknown				PMETEEKTASAVAGKTPDASPEPKDQTLKMI	0.426873	1.35628	1.15843	0.197857	1.73e-10	1.68e-09	0.050498
		Psmd1_S315	Q3TXS7_S315	Q99460_S315	unknown				EEKTASAVAGKTPDASPEPKDQTLKMIKILS	0.442467	1.30003	1.09267	0.207357	4.02e-10	4.82e-09	0.044411
Q8VEL9	Rem2	Rem2_S296	Q8VEL9_S296	Q8IYK8_S295	unknown	unknown	GTP-binding protein REM 2	GTP binding activity; calcium channel regulator activity	RRGRGHAGGQRPEPSSPDGPAPPTRRESLTK	0.313274	1.09118	1.33557	-0.24439	1.92e-09	1.03e-10	0.0143817
P62242	Rps8	Rps8_T130	P62242_T130	P62241_T130	unknown	unknown	40S ribosomal protein S8	Ribosomal protein, translation; translational initiation;	SHYALPLGRKKGAKLTPEEEEILNKKRSKKI	0.617478	2.40999	2.47256	-0.0625763	8.55e-10	5.91e-10	0.740051
P62908	Rps3	Rps3_T221	P62908_T221	P23396_T221	CDK1, PKCD	Akt1, CDK1, ERK1/2, PKCD, IKKB	40S ribosomal protein S3	Ribosomal, translation, DNA damage/repair, apoptosis, spindle formation	DHVSIVEPKDEILPTTPISEQKGGKPEPPAM	0.910391	1.74724	1.4243	0.322936	1.5e-05	0.000132347	0.271337
Q63918	Sdpr	Sdpr_S288	Q63918_S288	O95810_S288	unknown	unknown	Serum deprivation-response protein	Actin cytoskeleton; caveolar biogenesis and morphology	KSLTPNHQKASSGKSSPFKVSPLSFGRKKVR		0.874978	0.726788	0.14819	0.000701585	0.00309224	0.486683
		Sdpr_S293	Q63918_S293	O95810_S293	unknown				NHQKASSGKSSPFKVSPLSFGRKKVREGESS		1.06384	0.973581	0.0902562	7.72e-08	2.5e-07	0.436337
		Sdpr_S363	Q63918_S363	O95810_S370	unknown				DAEKSARRGNNSAVGSNADLTIEEDEEEEPV		1.22322	1.77384	-0.550627	2.17e-09	9.48e-12	5.41e-05
Q80UG5	Sept9	Sept9_S30	Q80UG5_S30	Q9UHD8_S30	unknown	unknown	Septin-9	Cell cycle; Cytoskeletal; filament-forming cytoskeletal GTPase	RLRRLADPTGPALKRSFEVEEIEPPNSTPPR	0.461097	0.938095	2.00633	-1.06823	1.03e-05	4.34e-10	2.2e-06
Q9CY58	Serbp1	Serbp1_S234	Q9CY58_S234	Q8NC51_S234	unknown	unknown	Plasminogen activator inhibitor 1 RNA-binding protein	mRNA stability	SGSHNWGTVKDELTESPKYIQKQISYNCSDL	0.60944	1.41449	0.888973	0.525519	8.56e-05	0.00464276	0.0692756
Q8R550	Sh3kbp1	Sh3kbp1_S274	Q8R550_S274	Q96B97_S230	unknown	unknown	SH3 domain-containing kinase-binding protein 1	Apoptosis; cell adhesion cell morphology and cytoskeletal organization. cell migration; Regulation of endocytosis and lysosomal degradation	FGDIFKDKPIKLRPRSIEVENDFLPVEKTIG	0.434366	0.603381	0.736278	-0.132897	0.00149353	0.000261693	0.410126
O09044	Snap23	Snap23_S110	O09044_S110	O00161_S110	unknown	IKKB, PKM, PKCA	Synaptosomal-associated protein 23	Cell-cell adherens junction; post-Golgi vesicle-mediated transport	SGKNYKATWGDGGDNSPSNVVSKQPSRITNG	0.64453	0.80135	1.09544	-0.294085	8.84e-08	1.15e-09	0.00360387
Q3UTJ2	Sorbs2	Sorbs2_S27	Q3UTJ2_S27	O94875_S27	unknown	PKACA	Sorbin and SH3 domain-containing protein 2	Cell adhesion, actin filament organization; cell growth involved in cardiac muscle cell development	RAAMSVTLTSVKRVQSSPNLLAAGRESQSPD		1.45697	1.33051	0.126457	9.8e-09	3.43e-08	0.356419
		Sorbs2_S339	Q3UTJ2_S339	O94875_S377	unknown				SSSASMAGDFRKRRKSEPAVGPLRGLGDQSS	0.392954	1.08357	1.27368	-0.19011	2.01e-09	1.95e-10	0.047585
		Sorbs2_S378	Q3UTJ2_S378	O94875_S549	unknown				DLPGSSSTFTKSFISSSPSSPSRAQGGDDSK	0.405701	0.949964	1.45324	-0.503276	1.47e-05	7.35e-08	0.0049104
		Sorbs2_S381	Q3UTJ2_S381	O94875_S301	unknown				GSSSTFTKSFISSSPSSPSRAQGGDDSKMCP	0.400573	0.96929	1.53349	-0.5642	2e-05	6.73e-08	0.00305616
		Sorbs2_S382	Q3UTJ2_S382	O94875_S553	unknown				SSSTFTKSFISSSPSSPSRAQGGDDSKMCPP	0.648342	0.96667	1.00119	-0.0345231	7.66e-05	5.31e-05	0.852118
Q8K4L3	Svil	Svil_S1181	Q8K4L3_S1181	O95425_S799	unknown	PLK1	Supervillin	Myosin II assembly; cell spreading; focal adhesions	TQFTVAGRMVKKGLASPTSITPISSPLCSKS	0.277545	1.19695	0.735716	0.461234	1.99e-09	1.38e-06	0.000243181
Q6NXN1	Szrd1	Szrd1_S105	Q6NXN1_S105	Q7Z422_S105	unknown	unknown	SUZ domain-containing protein 1	Tumor suppressor; cell cycle	QREAEYAEARRRILGSASPEEEQEKPILDRP		0.881833	0.69073	0.191103	0.00142231	0.00816262	0.41476
		Szrd1_S107	Q6NXN1_S107	Q7Z422_S107	unknown				EAEYAEARRRILGSASPEEEQEKPILDRPTR		0.603278	0.623486	-0.0202081	0.0427588	0.0370509	0.942043
Q9DCD5	Tjap1	Tjap1_S214	Q9DCD5_S214	Q5JTD0_A222	unknown	unknown	Tight junction-associated protein 1	Tight junctions; vesicle trafficking	GQEVASPSPSPSSSLSPGAVVPTSVIARVLE		0.627462	0.878274	-0.250812	0.00132772	5.72e-05	0.139116
Q9CPQ3	Tomm22	Tomm22_S15	Q9CPQ3_S15	Q9NS69_S15	unknown	unknown	Mitochondrial import receptor subunit TOM22 homolog	Translocation across the mitochondrial outer membrane of cytochrome P450 monooxygenases	_MAAAVAAAGAGEPLSPEELLPKAEAEKAEE	0.580703	1.13288	1.73538	-0.602502	0.00094185	1.35e-05	0.0465372
Q8CG79	Tp53bp2	Tp53bp2_S328	Q8CG79_S328	Q13625_S328	unknown	ERK2	Apoptosis-stimulating of p53 protein 2	Cell junction, cell cycle, apoptosis	WKKKAALQQKENLPVSPDGNLPQQAVSAPSR		1.86557	1.33772	0.527852	1.18e-09	1.18e-07	0.00248696
Q91YR1	Twf1	Twf1_S143	Q91YR1_S143	Q12792_S143	unknown	unknown	Twinfilin-1	Inhibits actin polymerization; clathrin-mediated endocytosis and distribution of endocytic organelles	DVSLHGYKKYLLSQSSPAPLTAAEEELRQIK	0.521127	0.775129	0.840727	-0.0655977	0.0050284	0.00282548	0.786162
Q6PAM1	Txlna	Txlna_S515	Q6PAM1_S515	P40222_G507	unknown	unknown	Alpha-taxilin	Intracellular vesicle traffic and potentially in calcium-dependent exocytosis in neuroendocrine cells	RRPEATTASKEQGVESPGAQPASSPRATDAP		1.03854	1.33906	-0.300518	3.56e-05	1.87e-06	0.118739
Q8BY87	Usp47	Usp47_S911	Q8BY87_S911	Q96K76_S910	unknown	unknown	Ubiquitin carboxyl-terminal hydrolase 47	Ubiquitin-specific protease; DNA damage/repair; protein deubiquitination	DSSKSTETSDFENIESPLNERGSSTSVDNRE	0.431329	0.647648	1.13231	-0.484662	6.06e-05	6.95e-08	0.000946272
P20152	Vim	Vim_S55	P20152_S55	P08670_S55	CDK5	Akt1, AurB, CAMK2A, CDK5, PAK1, PKCI, PKCZ, PLK1, ROCK1, DNAPK, MOS, PKACA, PKCA	Vimentin	Cell attachment; migration; maintaining cell shape and integrity of the cytoplasm; stabilizing cytoskeletal interactions	LGSALRPSTSRSLYSSSPGGAYVTRSSAVRL	0.704237	0.975224	0.794397	0.180827	5.43e-05	0.000410195	0.32463
Q61048	Wbp4	Wbp4_S97	Q61048_S97	O75554_T95	unknown	unknown	WW domain-binding protein 4	Pre-mRNA splicing as a component of the spliceosome	RLGLPLPSDISEPTVSPVISTVQPTPTSNQQ		1.20512	0.860132	0.344993	0.005637	0.0363962	0.372602
Q62523	Zyx	Zyx_S336	Q62523_S336	Q15942_S344	unknown	Akt1	Zyxin	Adhesion plaque protein; cell-cell adherens junction; cell-cell signaling; cell-matrix adhesion	QHPQPPPAQNQNQVRSPGGPGPLTLKEVEEL	0.504433	0.992907	0.745786	0.247122	6.25e-09	3.02e-07	0.0126823

### Sheet: readme
Common Down	Downregulated phosphosites(foldchange>1.5 & p-value<0.05) in for both KO/WT and PH/WT
Common Up	Upregulated phosphosites(foldchange>1.5 & p-value<0.05) in for both KO/WT and PH/WT
AC_Mice	Uniprot accession number for mice
Gene_Mice	Gene name for mice
Gene_psite_Mice	Gene name and phopshosite for mice
AC_psite_Mice	Uniprot accession number and phosphosite for mice
Human_Ortholog	Uniprot accession number and phosphosite ortholog for human
Known Kinases_psites	Kinase known to target this phosphosite
Konwn kinase_protein	Kinase known to target this protein
Sequence.window	Phosphopeptide
Functional_Score	Functional scrore for the phosphosite adapted from Ochoa et al., 2020
